# Tumour-derived extracellular vesicles within the therapy-induced senescent secretome distinctly suppress breast cancer via DKK1-mediated inflammatory response

**DOI:** 10.1101/2024.03.29.586905

**Authors:** Matius Robert, Rekha Jakhar, Bijin Veonice Au, Gracie Wee Ling Eng, Meng Wei, Alvin Kunyao Gao, You Heng Chuah, Karishma Sachaphibulkij, Isabelle Bonne, Kah Jing Lim, Indrajit Sinha, Daniel Boon Leng Teh, Lina Hsiu Kim Lim, Prashant Kumar, Navin Kumar Verma, Newman Siu Kwan Sze, Elaine Hsuen Lim, Derrick Sek Tong Ong, Jit Kong Cheong, Koji Itahana, John Edward Connolly, Karen Carmelina Crasta

## Abstract

Triple-negative breast cancers (TNBC), associated with poor prognosis and high tumour recurrence, are often-treated with taxanes in first-line treatment regimens. However, acquired disease resistance can often set in, hampering clinical efficacy. One avenue that could engender therapy resistance is therapy-induced senescence (TIS), as they represent a population of residual disease and are highly secretory. Although it is known that TIS can contribute to tumour development and therapy resistance via the therapy-induced secretome, the underlying molecular mechanisms are not fully understood. In this study, we sought to dissect the role of the TNBC-derived TIS-associated secretome in chemoresponse. We found that paclitaxel-treated cells induced mitotic slippage and entered senescence as tetraploid cells. The therapy-induced SASP was found to be enriched in soluble cytokines and other pro-tumorigenic factors linked to tumour recurrence and distant metastasis. Interestingly, we found that senescence-associated small extracellular vesicles (sEVs) or exosomes, an underappreciated component of SASP, increased genomic instability, ROS and anti-tumour activity. Exosomal proteomic and transcriptomic profiling further revealed DKK1, a negative regulator of WNT signalling, to be enriched in TIS-sEVs. Further investigation demonstrated DKK1-control of inflammatory cytokines production to confer reduced tumour activity in recipient TNBC cancer cells. Taken together, this study revealed unexpected findings where TIS-sEVs confer opposing tumourigenic outcomes to that elicited by TIS-SASP, indicating that sEVs should be considered as distinct SASP entities.
