## Supplemental Table 2 for "Tumour-derived extracellular vesicles within the therapy-induced senescent secretome distinctly suppress breast cancer via DKK1-mediated inflammatory response"

### Sheet: (a) TIS sEV vs Cont sEV
Supplementary Table S2: List of differentially expressed genes (DEGs) from RNA-seq analysis for tumour cells derived from 4T1 orthotopic breast tumour mice injected with (a) TIS-sEV vs Control-sEV and (b) TIS-sEV vs Saline.
Ensembl_GeneID_version	GeneSymbol	log2FoldChange	lfcSE	stat	pvalue	padj
ENSMUSG00000093815.1	Gm26444	23.2075	5.64933	4.108	3.99094e-05	0.030146
ENSMUSG00000094826.1	Gm23804	22.1019	5.64927	3.91235	9.14037e-05	0.0508169
ENSMUSG00000069083.4	Gm10259	20.0476	4.65914	4.30285	1.68613e-05	0.0201103
ENSMUSG00000040715.12	Rsc1a1	19.3256	4.50242	4.29227	1.76855e-05	0.0201103
ENSMUSG00000021871.19	Gm49342	18.912	4.36444	4.33319	1.46963e-05	0.0201103
ENSMUSG00000067575.5	Rpl35a-ps3	11.4913	2.09249	5.49169	3.98101e-08	0.000307653
ENSMUSG00000021702.7	Thbs4	8.16172	2.23439	3.65277	0.000259424	0.0992046
ENSMUSG00000107705.1	Gm45062	7.93896	2.14898	3.69429	0.000220498	0.0921086
ENSMUSG00000021913.8	Ogdhl	4.37122	1.06431	4.1071	4.00666e-05	0.030146
ENSMUSG00000106874.1	Gm20186	4.36489	1.06864	4.08453	4.41659e-05	0.0310285
ENSMUSG00000039556.16	Ppp1r3f	3.93305	0.856658	4.59115	4.40812e-06	0.00973313
ENSMUSG00000062593.17	Gm49339	3.77637	0.900349	4.19434	2.73664e-05	0.0234986
ENSMUSG00000033508.7	Asprv1	3.73602	0.877838	4.25593	2.08181e-05	0.0201103
ENSMUSG00000044629.5	Cnrip1	3.50067	0.811599	4.31331	1.60832e-05	0.0201103
ENSMUSG00000105703.2	Gm43305	3.49073	0.892628	3.91062	9.20596e-05	0.0508169
ENSMUSG00000096719.1	Mrgpra2b	3.48636	0.947226	3.6806	0.000232686	0.0946418
ENSMUSG00000044103.4	Il1f9	3.12673	0.820993	3.80848	0.000139826	0.0720384
ENSMUSG00000103308.5	Gm37800	3.10193	0.727005	4.26673	1.98363e-05	0.0201103
ENSMUSG00000022425.16	Enpp2	2.94078	0.700153	4.20019	2.66686e-05	0.0234986
ENSMUSG00000049422.7	Chchd10	2.88406	0.711085	4.05586	4.99492e-05	0.0335658
ENSMUSG00000064147.7	Rab44	2.75206	0.684397	4.02114	5.79162e-05	0.037298
ENSMUSG00000005800.3	Mmp8	2.75102	0.699074	3.93523	8.31154e-05	0.0494089
ENSMUSG00000094664.1	Rpl35a-ps6	2.65082	0.421738	6.28546	3.26882e-10	5.05229e-06
ENSMUSG00000083424.3	Rpl35a-ps4	2.58484	0.511211	5.05631	4.27441e-07	0.00165163
ENSMUSG00000063415.12	Cyp26b1	2.37139	0.638864	3.71189	0.000205717	0.0883212
ENSMUSG00000105263.1	Gm42427	2.35435	0.646661	3.64078	0.000271812	0.0992046
ENSMUSG00000052477.15	C130026I21Rik	2.33584	0.628964	3.7138	0.000204172	0.0883212
ENSMUSG00000018752.19	Tnfsfm13	2.23244	0.61535	3.62792	0.000285711	0.0992057
ENSMUSG00000074280.6	Gm6166	1.95353	0.535463	3.64831	0.000263976	0.0992046
ENSMUSG00000027533.10	Fabp5	1.60423	0.442533	3.62511	0.000288837	0.0992057
ENSMUSG00000026825.17	Dnm1	1.55487	0.416617	3.73214	0.000189856	0.0863064
ENSMUSG00000076437.10	Selenoh	-1.13457	0.311964	-3.63685	0.000275996	0.0992046
ENSMUSG00000040204.6	Pclaf	-1.26553	0.335821	-3.76848	0.000164245	0.0818894
ENSMUSG00000028044.6	Cks1b	-1.26628	0.308699	-4.102	4.09592e-05	0.030146
ENSMUSG00000074476.6	Spc24	-1.34331	0.367849	-3.65181	0.000260395	0.0992046
ENSMUSG00000098318.7	Lockd	-1.47772	0.37095	-3.98361	6.78759e-05	0.0419636
ENSMUSG00000054717.7	Hmgb2	-1.48979	0.345392	-4.31333	1.60815e-05	0.0201103
ENSMUSG00000002870.8	Mcm2	-1.53836	0.411883	-3.73495	0.000187752	0.0863064
ENSMUSG00000025001.11	Hells	-1.8358	0.376401	-4.87725	1.07577e-06	0.00332541
ENSMUSG00000064023.4	Klk8	-2.02947	0.426821	-4.75484	1.98603e-06	0.00511602
ENSMUSG00000029802.13	Abcg2	-2.46685	0.487324	-5.06203	4.14815e-07	0.00165163
ENSMUSG00000022991.5	Lalba	-5.44166	1.45489	-3.74026	0.000183828	0.0863064
ENSMUSG00000099452.1	Gm28502	-6.31833	1.47509	-4.28334	1.8411e-05	0.0201103
ENSMUSG00000050534.8	Htr5b	-6.3195	1.4746	-4.28557	1.82274e-05	0.0201103
ENSMUSG00000043681.5	Fam25c	-6.94632	1.82139	-3.81376	0.000136871	0.0720384

### Sheet: (b) TIS sEV vs Saline
Supplementary Table S2: List of differentially expressed genes from RNA-seq analysis for orthotopic breast tumour mice injected with (a) TIS sEV vs Cont sEV and (b) TIS sEV vs Saline
Ensembl_GeneID_version	GeneSymbol	log2FoldChange	lfcSE	stat	pvalue	padj
ENSMUSG00000093815.1	Gm26444	27.3017	3.90747	6.98707	2.8069e-12	7.44297e-09
ENSMUSG00000094076.7	Gm4767	26.186	3.91184	6.69405	2.17072e-11	4.93373e-08
ENSMUSG00000065773.1	Rnu1b6	24.4758	3.90815	6.26275	3.78241e-10	5.01485e-07
ENSMUSG00000099291.1	Rnu3b3	13.3092	2.06057	6.45897	1.05416e-10	1.67718e-07
ENSMUSG00000115724.1	Gm49087	7.81424	1.80062	4.33976	1.4264e-05	0.00444981
ENSMUSG00000024041.10	Cryaa	7.71601	1.15642	6.67235	2.51734e-11	5.00636e-08
ENSMUSG00000116378.1	Gcat	7.15238	1.94424	3.67876	0.000234375	0.0283689
ENSMUSG00000077611.1	Gm23946	6.84375	1.68597	4.05923	4.92345e-05	0.0102189
ENSMUSG00000027875.12	Hmgcs2	6.72055	1.83493	3.66256	0.000249707	0.0289696
ENSMUSG00000095794.2	Igkv6-17	6.58614	1.7812	3.69759	0.000217659	0.0281261
ENSMUSG00000076613.4	Ighg2b	6.31674	1.44761	4.36356	1.27965e-05	0.00420353
ENSMUSG00000090793.2	Gm6650	6.12081	1.42901	4.28326	1.84173e-05	0.00532763
ENSMUSG00000097727.8	F630040K05Rik	6.10058	1.34505	4.53557	5.74471e-06	0.00217615
ENSMUSG00000000903.3	Vpreb3	5.99532	1.70898	3.50813	0.000451277	0.0393766
ENSMUSG00000103830.1	Gm37609	5.95958	1.6543	3.60247	0.000315207	0.0332116
ENSMUSG00000035686.8	Thrsp	5.9139	1.74537	3.38833	0.000703191	0.0487652
ENSMUSG00000068893.5	Sprr2a2	5.8096	1.2637	4.59729	4.28013e-06	0.00174607
ENSMUSG00000076609.2	Igkc	5.80097	1.17751	4.92647	8.37266e-07	0.000493367
ENSMUSG00000076614.7	Ighg1	5.68786	1.4551	3.90892	9.27079e-05	0.0158903
ENSMUSG00000091897.1	Gm17019	5.26109	1.51521	3.47218	0.000516253	0.0417444
ENSMUSG00000067149.6	Jchain	5.1954	0.804337	6.45923	1.05235e-10	1.67718e-07
ENSMUSG00000115970.1	8430426J06Rik	5.17283	1.41224	3.66286	0.000249419	0.0289696
ENSMUSG00000028610.16	Dmrtb1	5.02768	0.862202	5.83121	5.50275e-09	5.83658e-06
ENSMUSG00000038515.10	Grtp1	4.88641	1.24978	3.9098	9.23724e-05	0.0158903
ENSMUSG00000040197.4	Cd209e	4.87187	1.38791	3.51023	0.000447713	0.0393542
ENSMUSG00000013584.5	Aldh1a2	4.86478	0.691489	7.03523	1.98932e-12	6.33e-09
ENSMUSG00000064368.1	mt-Nd6	4.737	1.37086	3.4555	0.000549272	0.0420141
ENSMUSG00000104835.4	Gm5547	4.71947	1.31955	3.57657	0.000348127	0.0344019
ENSMUSG00000088835.1	Gm23547	4.69308	1.25728	3.73271	0.000189428	0.0257987
ENSMUSG00000064382.1	Gm26447	4.67683	1.21418	3.85183	0.000117236	0.0182866
ENSMUSG00000054510.5	Gm14461	4.55242	1.34735	3.37879	0.000728061	0.0487652
ENSMUSG00000021913.8	Ogdhl	4.54157	0.731355	6.2098	5.30512e-10	6.49265e-07
ENSMUSG00000067855.7	Speer3	4.49701	0.910468	4.93923	7.84335e-07	0.000479953
ENSMUSG00000040564.14	Apoc1	4.476	1.29945	3.44452	0.000572064	0.0433025
ENSMUSG00000072874.4	Gm6116	4.43698	1.1311	3.92271	8.75578e-05	0.0156522
ENSMUSG00000097440.2	Gm6277	4.38538	1.26735	3.46026	0.000539645	0.0417444
ENSMUSG00000076617.9	Ighm	4.3329	1.25205	3.46065	0.000538873	0.0417444
ENSMUSG00000103308.5	Gm37800	4.31471	0.51472	8.38265	5.17505e-17	4.11675e-13
ENSMUSG00000078952.9	Lncenc1	4.23559	0.928826	4.56015	5.11163e-06	0.00201303
ENSMUSG00000027316.15	Gfra4	4.20977	0.705447	5.96752	2.4089e-09	2.73755e-06
ENSMUSG00000049422.7	Chchd10	4.10464	0.503313	8.15524	3.48497e-16	1.8482e-12
ENSMUSG00000079550.9	Mpp4	4.04811	1.13926	3.55329	0.000380442	0.0360287
ENSMUSG00000048583.16	Igf2	3.93923	1.12785	3.49268	0.000478203	0.0403801
ENSMUSG00000030553.3	Pgpep1l	3.75351	0.706638	5.31179	1.08554e-07	9.08997e-05
ENSMUSG00000036856.4	Wnt4	3.74676	1.05154	3.56311	0.000366491	0.0353387
ENSMUSG00000051043.16	Gprc5c	3.62972	1.00932	3.59622	0.000322874	0.0337956
ENSMUSG00000025469.10	Msx3	3.51348	0.652555	5.38418	7.27749e-08	6.43249e-05
ENSMUSG00000009248.6	Ascl2	3.47915	0.985066	3.5319	0.000412587	0.0375101
ENSMUSG00000023019.12	Gpd1	3.47673	0.958135	3.62864	0.000284917	0.0310821
ENSMUSG00000082976.10	Gm15056	3.37764	0.382665	8.82663	1.07876e-18	1.71631e-14
ENSMUSG00000029059.9	Prxl2b	3.37111	0.708698	4.75677	1.96717e-06	0.000920518
ENSMUSG00000059412.7	Fxyd2	3.31381	0.855386	3.87405	0.00010704	0.0173709
ENSMUSG00000044165.12	Bcl2l15	3.28129	0.650017	5.04801	4.46432e-07	0.000322852
ENSMUSG00000112963.1	Gm6093	3.23589	0.77218	4.19059	2.78227e-05	0.00670695
ENSMUSG00000091345.9	Col6a5	3.21105	0.877551	3.65911	0.000253097	0.0289696
ENSMUSG00000015709.9	Arnt2	3.20689	0.725263	4.42169	9.79332e-06	0.00346248
ENSMUSG00000015568.16	Lpl	3.18925	0.943051	3.38185	0.000720007	0.0487652
ENSMUSG00000022947.8	Cbr3	3.18744	0.562732	5.66422	1.47695e-08	1.38225e-05
ENSMUSG00000020053.18	Igf1	3.18599	0.620778	5.13226	2.86287e-07	0.000227741
ENSMUSG00000053559.13	Smagp	3.04269	0.690609	4.40581	1.0539e-05	0.00364511
ENSMUSG00000021880.7	Rnase6	3.0406	0.763462	3.98265	6.81509e-05	0.0130682
ENSMUSG00000046329.14	Slc25a23	3.02957	0.803661	3.76972	0.000163433	0.0238552
ENSMUSG00000025150.10	Cbr2	3.01451	0.608386	4.95493	7.2357e-07	0.00046048
ENSMUSG00000104340.1	Gm10522	2.99916	0.734716	4.08207	4.46357e-05	0.00962802
ENSMUSG00000044309.8	Apol7c	2.9987	0.837269	3.58153	0.000341589	0.0343967
ENSMUSG00000009185.2	Ccl8	2.90539	0.619236	4.69189	2.7069e-06	0.00123048
ENSMUSG00000087150.7	BC064078	2.90205	0.69588	4.17033	3.0416e-05	0.00711644
ENSMUSG00000040046.14	Tph1	2.79323	0.574143	4.86504	1.14435e-06	0.000650237
ENSMUSG00000031289.10	Il13ra2	2.76437	0.750946	3.68119	0.000232149	0.0283689
ENSMUSG00000116725.1	Gm29686	2.75293	0.760453	3.62012	0.000294466	0.0312392
ENSMUSG00000027371.10	Fahd2a	2.74321	0.573272	4.78518	1.70832e-06	0.000862944
ENSMUSG00000033318.7	Gstt2	2.72127	0.637472	4.26885	1.96483e-05	0.00548429
ENSMUSG00000004885.5	Crabp2	2.71021	0.784054	3.45667	0.0005469	0.0420141
ENSMUSG00000061068.7	Mcpt4	2.67741	0.634259	4.22131	2.42883e-05	0.00613375
ENSMUSG00000114784.1	Gm47754	2.66776	0.775746	3.43896	0.000583949	0.0433789
ENSMUSG00000024087.4	Cyp1b1	2.62006	0.67943	3.85626	0.000115135	0.0181972
ENSMUSG00000054612.4	Mgmt	2.59166	0.641886	4.03757	5.40085e-05	0.0109593
ENSMUSG00000034839.5	Larp6	2.58629	0.724668	3.56893	0.000358448	0.0349871
ENSMUSG00000031216.13	Stard8	2.58591	0.54076	4.78199	1.73565e-06	0.000862944
ENSMUSG00000021702.7	Thbs4	2.58102	0.692257	3.72841	0.000192688	0.0259803
ENSMUSG00000061603.8	Akap6	2.57285	0.654597	3.93044	8.47903e-05	0.0153297
ENSMUSG00000026544.6	Dusp23	2.55282	0.713504	3.57786	0.000346421	0.0344019
ENSMUSG00000097328.7	Tnfsf12	2.54422	0.524074	4.8547	1.20569e-06	0.000661467
ENSMUSG00000027488.12	Snta1	2.50991	0.575533	4.36101	1.29461e-05	0.00420353
ENSMUSG00000042684.8	Npl	2.50043	0.616146	4.05818	4.94567e-05	0.0102189
ENSMUSG00000031023.5	Akip1	2.43579	0.656139	3.71231	0.000205377	0.0270045
ENSMUSG00000101249.1	Gm29216	2.42484	0.585192	4.14367	3.41792e-05	0.00776844
ENSMUSG00000020676.2	Ccl11	2.42474	0.716731	3.38305	0.000716856	0.0487652
ENSMUSG00000000253.13	Gmpr	2.42282	0.699554	3.46338	0.000533429	0.0417444
ENSMUSG00000114608.1	Gm36161	2.4011	0.520962	4.60898	4.04658e-06	0.00169424
ENSMUSG00000083863.1	Gm13341	2.38012	0.526719	4.51877	6.22e-06	0.0023014
ENSMUSG00000027978.9	Prss12	2.36539	0.640727	3.69173	0.000222731	0.0283492
ENSMUSG00000024180.14	Tmem8	2.35538	0.490401	4.80297	1.56332e-06	0.000829083
ENSMUSG00000044629.5	Cnrip1	2.33742	0.542419	4.30924	1.63815e-05	0.00491754
ENSMUSG00000029019.8	Nppb	2.23422	0.570687	3.91497	9.04156e-05	0.0158903
ENSMUSG00000027562.12	Car2	2.23376	0.445131	5.01821	5.21553e-07	0.000360779
ENSMUSG00000020388.12	Pdlim4	2.22772	0.495923	4.49206	7.05359e-06	0.00255051
ENSMUSG00000050493.8	Fam167b	2.22736	0.512752	4.34393	1.39958e-05	0.00444981
ENSMUSG00000095609.2	Gm21188	2.21628	0.524852	4.22268	2.41413e-05	0.00613375
ENSMUSG00000027931.12	Npr1	2.18624	0.609113	3.58923	0.000331661	0.0340434
ENSMUSG00000024899.7	Papss2	2.16497	0.51988	4.16436	3.1223e-05	0.00719939
ENSMUSG00000055809.7	Dnaaf3	2.12773	0.603406	3.52619	0.000421579	0.0378532
ENSMUSG00000058135.12	Gstm1	2.11098	0.502653	4.19967	2.67299e-05	0.00654266
ENSMUSG00000040591.18	1110051M20Rik	2.09557	0.620313	3.37825	0.000729486	0.0487652
ENSMUSG00000031722.10	Hp	2.08701	0.59231	3.52351	0.000425878	0.0378532
ENSMUSG00000019194.15	Scn1b	2.06738	0.507533	4.07338	4.63351e-05	0.00982922
ENSMUSG00000024663.20	Rab3il1	2.06346	0.43296	4.76594	1.87976e-06	0.000906273
ENSMUSG00000025347.4	Mettl7b	2.05719	0.599401	3.43209	0.000598959	0.043713
ENSMUSG00000064354.1	mt-Co2	2.01441	0.555399	3.62697	0.000286769	0.0310821
ENSMUSG00000035186.6	Ubd	2.00261	0.475874	4.20827	2.57334e-05	0.00639716
ENSMUSG00000097789.2	Gm2115	1.99117	0.573347	3.47288	0.000514902	0.0417444
ENSMUSG00000035042.2	Ccl5	1.98529	0.314543	6.31167	2.76037e-10	3.9925e-07
ENSMUSG00000037370.13	Enpp1	1.97911	0.538823	3.67302	0.000239696	0.0284594
ENSMUSG00000036820.12	Amdhd2	1.95328	0.473566	4.12463	3.71332e-05	0.0082054
ENSMUSG00000074218.3	Cox7a1	1.92598	0.559313	3.44348	0.000574283	0.0433025
ENSMUSG00000028634.17	Hivep3	1.91013	0.499084	3.82728	0.000129568	0.0198214
ENSMUSG00000070691.10	Runx3	1.89639	0.477338	3.97285	7.10175e-05	0.013451
ENSMUSG00000008206.16	Cers4	1.89405	0.543851	3.48267	0.000496442	0.0411375
ENSMUSG00000022425.16	Enpp2	1.88439	0.48876	3.85544	0.00011552	0.0181972
ENSMUSG00000013707.3	Tnfaip8l2	1.88305	0.450616	4.17884	2.93003e-05	0.00695774
ENSMUSG00000030793.4	Pycard	1.88238	0.514975	3.65528	0.000256901	0.029195
ENSMUSG00000068551.12	Zfp467	1.85277	0.496024	3.73524	0.000187539	0.0257987
ENSMUSG00000024140.10	Epas1	1.82782	0.458955	3.98257	6.81745e-05	0.0130682
ENSMUSG00000076498.2	Trbc2	1.82122	0.357432	5.09528	3.48223e-07	0.00026382
ENSMUSG00000027533.10	Fabp5	1.79544	0.312706	5.74162	9.3774e-09	9.32465e-06
ENSMUSG00000022091.6	Sorbs3	1.77634	0.458804	3.87167	0.00010809	0.0173709
ENSMUSG00000055435.6	Maf	1.75596	0.490154	3.58247	0.000340362	0.0343967
ENSMUSG00000025746.11	Il6	1.75356	0.513177	3.41706	0.000633005	0.0451826
ENSMUSG00000044734.16	Serpinb1a	1.75124	0.505067	3.46735	0.000525616	0.0417444
ENSMUSG00000002108.10	Nr1h3	1.74393	0.473791	3.6808	0.000232499	0.0283689
ENSMUSG00000074071.11	Fam169b	1.72349	0.427497	4.03158	5.54025e-05	0.0110182
ENSMUSG00000020027.18	Socs2	1.71615	0.34344	4.99696	5.82425e-07	0.000386099
ENSMUSG00000067925.4	Rtl8a	1.71289	0.483249	3.54452	0.000393322	0.0367361
ENSMUSG00000030220.13	Arhgdib	1.70282	0.501243	3.3972	0.0006808	0.0479271
ENSMUSG00000047878.13	A4galt	1.69343	0.443378	3.81939	0.00013378	0.0202708
ENSMUSG00000034266.6	Batf	1.67887	0.484214	3.46721	0.000525883	0.0417444
ENSMUSG00000026126.15	Ptpn18	1.67626	0.451326	3.71407	0.000203954	0.0270045
ENSMUSG00000041481.17	Serpina3g	1.65171	0.232289	7.11058	1.15559e-12	4.59635e-09
ENSMUSG00000031387.14	Renbp	1.62411	0.480445	3.38043	0.000723716	0.0487652
ENSMUSG00000029553.10	Tfec	1.60748	0.393864	4.08132	4.47815e-05	0.00962802
ENSMUSG00000042770.8	Hebp1	1.59365	0.462721	3.44408	0.000573	0.0433025
ENSMUSG00000074280.6	Gm6166	1.58961	0.37578	4.23017	2.33512e-05	0.00610344
ENSMUSG00000026433.13	Rab29	1.57836	0.455514	3.465	0.00053023	0.0417444
ENSMUSG00000002111.8	Spi1	1.5737	0.42581	3.69578	0.00021921	0.0281261
ENSMUSG00000000805.18	Car4	1.56497	0.389686	4.01599	5.91976e-05	0.0116276
ENSMUSG00000030157.5	Clec2d	1.55857	0.416783	3.73954	0.00018436	0.0257987
ENSMUSG00000067924.4	Rtl8b	1.52405	0.42878	3.55439	0.000378851	0.0360287
ENSMUSG00000040562.12	Gstm2	1.51975	0.415295	3.65944	0.000252766	0.0289696
ENSMUSG00000068606.6	Gm4841	1.50266	0.444615	3.37969	0.000725666	0.0487652
ENSMUSG00000042992.15	Borcs5	1.50242	0.41399	3.62912	0.000284391	0.0310821
ENSMUSG00000085791.4	Rpl30-ps9	1.50149	0.428602	3.50323	0.000459657	0.0395305
ENSMUSG00000068129.5	Cst7	1.4991	0.404424	3.70675	0.000209938	0.027378
ENSMUSG00000073002.9	Vamp5	1.46888	0.38328	3.83239	0.000126905	0.0196026
ENSMUSG00000035352.3	Ccl12	1.46562	0.399233	3.67109	0.000241517	0.0284632
ENSMUSG00000039450.11	Dcxr	1.45589	0.386887	3.7631	0.000167817	0.0242725
ENSMUSG00000020486.19	Septin4	1.45171	0.374685	3.87449	0.000106847	0.0173709
ENSMUSG00000040466.16	Blvrb	1.43972	0.390732	3.68467	0.000228998	0.0283689
ENSMUSG00000034613.12	Ppm1h	1.41718	0.408421	3.46991	0.000520628	0.0417444
ENSMUSG00000008036.11	Ap2s1	1.41663	0.415957	3.40572	0.00065989	0.0466615
ENSMUSG00000021550.6	2210016F16Rik	1.4087	0.398542	3.53464	0.000408334	0.0373368
ENSMUSG00000018585.9	Atox1	1.40595	0.361679	3.88728	0.000101374	0.0168006
ENSMUSG00000047547.14	Cltb	1.37947	0.325523	4.2377	2.25816e-05	0.00608938
ENSMUSG00000029560.12	Snx8	1.37573	0.322661	4.26369	2.0108e-05	0.00551582
ENSMUSG00000016637.7	Ift27	1.37055	0.38171	3.59054	0.000329992	0.0340434
ENSMUSG00000074622.4	Mafb	1.36727	0.397459	3.44002	0.000581672	0.0433789
ENSMUSG00000034786.17	Gpsm3	1.36421	0.38032	3.58701	0.000334494	0.0341141
ENSMUSG00000030742.7	Lat	1.35328	0.390316	3.46714	0.000526022	0.0417444
ENSMUSG00000011884.13	Gltp	1.32357	0.387355	3.41694	0.000633295	0.0451826
ENSMUSG00000016498.10	Pdcd1lg2	1.2899	0.369047	3.49523	0.00047366	0.0402991
ENSMUSG00000024646.14	Cyb5a	1.27187	0.363483	3.49911	0.000466819	0.0399306
ENSMUSG00000015745.9	Plekho1	1.26246	0.356776	3.53852	0.000402372	0.0372194
ENSMUSG00000022150.16	Dab2	1.25914	0.367495	3.42628	0.000611913	0.0444545
ENSMUSG00000091478.2	Gm10039	1.24972	0.36351	3.43792	0.000586201	0.0433789
ENSMUSG00000050552.8	Lamtor4	1.23501	0.335989	3.67575	0.000237151	0.0283689
ENSMUSG00000050212.4	Eva1b	1.23074	0.35946	3.42386	0.000617381	0.0445977
ENSMUSG00000028843.8	Sh3bgrl3	1.21722	0.294366	4.13504	3.54888e-05	0.0079525
ENSMUSG00000002804.4	Nudt14	1.12971	0.322365	3.50444	0.000457569	0.0395305
ENSMUSG00000021606.8	Ndufs6	1.06328	0.301195	3.5302	0.000415249	0.0375376
ENSMUSG00000020831.18	0610010K14Rik	1.03786	0.299082	3.47015	0.000520172	0.0417444
ENSMUSG00000020444.19	Guk1	1.01404	0.271692	3.73233	0.00018972	0.0257987
ENSMUSG00000060019.6	Gm10073	0.990016	0.28923	3.42293	0.00061949	0.0445977
ENSMUSG00000023990.18	Tfeb	0.980966	0.276835	3.54351	0.000394838	0.0367361
ENSMUSG00000002580.7	Mien1	0.974105	0.283641	3.43428	0.000594121	0.043713
ENSMUSG00000050608.11	Micos10	0.965986	0.286633	3.37012	0.000751358	0.0498087
ENSMUSG00000001056.3	Nhp2	0.942103	0.264349	3.56386	0.000365446	0.0353387
ENSMUSG00000025374.13	Nabp2	0.848949	0.234203	3.62484	0.000289136	0.0310821
ENSMUSG00000069744.7	Psmb3	0.847161	0.244255	3.46834	0.00052368	0.0417444
ENSMUSG00000106918.3	Mrpl33	0.828697	0.245761	3.37196	0.00074635	0.0496838
ENSMUSG00000023186.14	Vwa5a	-0.788743	0.227971	-3.45984	0.000540499	0.0417444
ENSMUSG00000027381.16	Bcl2l11	-0.810904	0.239938	-3.37964	0.000725811	0.0487652
ENSMUSG00000022353.10	Mtss1	-0.825036	0.226478	-3.6429	0.000269588	0.0302052
ENSMUSG00000015839.6	Nfe2l2	-0.831983	0.234601	-3.54638	0.000390567	0.0367361
ENSMUSG00000047213.14	Ythdf3	-0.841374	0.230599	-3.64864	0.000263631	0.0297473
ENSMUSG00000036893.17	Ehmt1	-0.864717	0.255562	-3.38359	0.000715458	0.0487652
ENSMUSG00000027109.16	Sp3	-0.922974	0.248279	-3.71748	0.000201218	0.0269023
ENSMUSG00000026384.13	Ptpn4	-0.926526	0.265607	-3.48833	0.000486039	0.0406994
ENSMUSG00000027660.16	Skil	-0.970063	0.269915	-3.59395	0.000325697	0.0338683
ENSMUSG00000003031.14	Cdkn1b	-0.972701	0.257725	-3.77418	0.000160535	0.0236492
ENSMUSG00000009030.14	Pdcl	-0.973936	0.277065	-3.51519	0.000439432	0.0388409
ENSMUSG00000030754.9	Copb1	-0.984066	0.290124	-3.39188	0.000694156	0.0484612
ENSMUSG00000038914.15	Dido1	-0.984761	0.276557	-3.56079	0.000369745	0.0354376
ENSMUSG00000033487.14	Fndc3a	-0.98482	0.282034	-3.49185	0.000479688	0.0403801
ENSMUSG00000038679.16	Trps1	-0.998478	0.233583	-4.27462	1.91462e-05	0.00543956
ENSMUSG00000040225.15	Prrc2c	-1.02474	0.302127	-3.39175	0.000694479	0.0484612
ENSMUSG00000037465.10	Klf10	-1.04735	0.278941	-3.75473	0.000173531	0.0248728
ENSMUSG00000036591.16	Arhgap21	-1.04751	0.309743	-3.38187	0.000719933	0.0487652
ENSMUSG00000020063.16	Sirt1	-1.04889	0.289147	-3.62755	0.000286121	0.0310821
ENSMUSG00000055320.18	Tead1	-1.06093	0.26962	-3.93493	8.32221e-05	0.0152191
ENSMUSG00000079083.3	Jrkl	-1.06728	0.28501	-3.74473	0.00018059	0.0256534
ENSMUSG00000005886.14	Ncoa2	-1.07823	0.304978	-3.53545	0.000407087	0.0373368
ENSMUSG00000053080.10	2700081O15Rik	-1.10001	0.272563	-4.0358	5.44176e-05	0.0109593
ENSMUSG00000052713.9	Zfp608	-1.10347	0.256961	-4.2943	1.75243e-05	0.00516317
ENSMUSG00000030469.10	Zfp719	-1.11289	0.324196	-3.43278	0.000597421	0.043713
ENSMUSG00000032228.16	Tcf12	-1.11793	0.293428	-3.8099	0.000139021	0.0208663
ENSMUSG00000031434.15	Morc4	-1.13048	0.331907	-3.406	0.000659219	0.0466615
ENSMUSG00000071253.8	Slc25a16	-1.14658	0.325304	-3.52464	0.000424053	0.0378532
ENSMUSG00000034462.9	Pkd2	-1.15719	0.323483	-3.57729	0.000347181	0.0344019
ENSMUSG00000027806.9	Tsc22d2	-1.18744	0.255932	-4.63968	3.48942e-06	0.00154213
ENSMUSG00000025437.15	Usp33	-1.2088	0.333916	-3.62007	0.000294524	0.0312392
ENSMUSG00000034610.14	Tut4	-1.21363	0.310514	-3.90846	9.28846e-05	0.0158903
ENSMUSG00000025083.18	Afap1l2	-1.24523	0.329827	-3.77541	0.000159745	0.0236492
ENSMUSG00000047793.13	Sned1	-1.25023	0.344777	-3.6262	0.000287624	0.0310821
ENSMUSG00000030516.14	Tjp1	-1.25638	0.275699	-4.55706	5.18756e-06	0.00201303
ENSMUSG00000026153.15	Fam135a	-1.28187	0.372801	-3.43849	0.000584976	0.0433789
ENSMUSG00000037876.17	Jmjd1c	-1.28677	0.324643	-3.96364	7.38151e-05	0.0138164
ENSMUSG00000033790.11	Tubgcp5	-1.3153	0.35741	-3.68009	0.000233152	0.0283689
ENSMUSG00000032068.14	Plet1	-1.31585	0.332859	-3.95319	7.71162e-05	0.0142665
ENSMUSG00000027589.14	Pcmtd2	-1.33207	0.341714	-3.89821	9.69075e-05	0.0162295
ENSMUSG00000014498.9	Ankrd52	-1.37698	0.352787	-3.90316	9.49453e-05	0.01607
ENSMUSG00000048078.16	Tenm4	-1.5445	0.420045	-3.67698	0.000236011	0.0283689
ENSMUSG00000036356.15	Csgalnact1	-1.56878	0.438976	-3.57372	0.000351939	0.0345639
ENSMUSG00000030000.10	Add2	-1.57841	0.428653	-3.68225	0.000231185	0.0283689
ENSMUSG00000042473.8	Tbc1d8b	-1.67326	0.387041	-4.32322	1.53766e-05	0.00470465
ENSMUSG00000040998.18	Npnt	-1.71548	0.370343	-4.63213	3.61923e-06	0.00155627
ENSMUSG00000054537.8	Tmprss11e	-2.03174	0.582755	-3.48645	0.000489484	0.0407733
ENSMUSG00000031274.16	Col4a5	-2.12684	0.569297	-3.7359	0.000187043	0.0257987
ENSMUSG00000029307.7	Dmp1	-2.42013	0.55305	-4.37598	1.20891e-05	0.00409228
ENSMUSG00000116121.1	Gm49486	-2.66173	0.758943	-3.50716	0.000452918	0.0393766
ENSMUSG00000028909.17	Ptpru	-2.76128	0.796709	-3.46586	0.000528542	0.0417444
ENSMUSG00000098374.1	Gm28043	-4.51299	1.06698	-4.22969	2.3401e-05	0.00610344
