## Supplemental Table 3 for "Tumour-derived extracellular vesicles within the therapy-induced senescent secretome distinctly suppress breast cancer via DKK1-mediated inflammatory response"

### Sheet: (a) TIS_sEV vs Ctrl_sEV
Supplementary Table S3: RNA-sequencing analysis of differentially expressed genes (DEGs) for MDA-MB-231 cells incubated for three days with (a) TIS-sEV vs Control-sEV or (b) TIS-sEV vs No sEV.
Ensembl_Gene_ID_version	GeneSymbol	log2FoldChange	pvalue	padj
ENSG00000197238.5	H4C11	7.2492	8.03265e-08	9.01746e-05
ENSG00000268713.1	AC005261.3	6.64446	1.55734e-06	0.00132444
ENSG00000261279.5	ULK4P1	1.61723	8.06034e-05	0.0337632
ENSG00000250264.1	AL669918.1	0.787901	7.11281e-10	1.32043e-06
ENSG00000212724.3	KRTAP2-3	0.546118	2.42303e-05	0.0130774
ENSG00000175602.4	CCDC85B	0.465824	9.28386e-05	0.0383164
ENSG00000001631.16	KRIT1	0.415198	2.87177e-07	0.000268654
ENSG00000267059.2	AC005943.1	0.372363	1.84838e-05	0.0108072
ENSG00000183691.6	NOG	0.267661	4.65943e-10	1.08227e-06
ENSG00000128510.12	CPA4	0.259259	5.998e-05	0.0267197
ENSG00000116717.13	GADD45A	0.229203	7.59069e-06	0.00532582
ENSG00000170498.9	KISS1	0.21467	2.4333e-07	0.000235485
ENSG00000117525.14	F3	0.208094	9.96381e-11	3.10705e-07
ENSG00000007080.11	CCDC124	0.202653	1.11869e-07	0.000116282
ENSG00000177606.8	JUN	0.200193	3.218e-09	4.51566e-06
ENSG00000071626.17	DAZAP1	0.191017	3.7484e-06	0.00276839
ENSG00000095752.7	IL11	0.182354	5.01318e-10	1.08227e-06
ENSG00000104852.15	SNRNP70	0.17908	9.32832e-06	0.00594998
ENSG00000132780.17	NASP	0.173887	3.67918e-06	0.00276839
ENSG00000120217.14	CD274	0.173293	4.73622e-05	0.0225292
ENSG00000188486.3	H2AX	0.169868	0.000110632	0.0431234
ENSG00000148677.7	ANKRD1	0.167937	5.68979e-10	1.1406e-06
ENSG00000142871.18	CCN1	0.154101	9.41344e-10	1.55405e-06
ENSG00000123689.6	G0S2	0.153079	3.37355e-06	0.0027051
ENSG00000167526.14	RPL13	0.14963	2.61564e-05	0.0138506
ENSG00000176619.13	LMNB2	0.149357	8.8583e-06	0.00578159
ENSG00000163739.5	CXCL1	0.148026	2.67169e-06	0.00220532
ENSG00000023608.5	SNAPC1	0.147036	8.75057e-06	0.00578159
ENSG00000162892.16	IL24	0.144205	1.42316e-08	1.8155e-05
ENSG00000197467.16	COL13A1	0.138794	5.90948e-05	0.0267197
ENSG00000067082.15	KLF6	0.135783	2.39253e-07	0.000235485
ENSG00000122566.22	HNRNPA2B1	0.131679	3.04889e-05	0.0153731
ENSG00000107984.10	DKK1	0.108712	3.01366e-05	0.0153731
ENSG00000183087.15	GAS6	0.101816	0.000120472	0.0463157
ENSG00000109971.14	HSPA8	-0.100777	3.06749e-05	0.0153731
ENSG00000112096.19	SOD2	-0.101989	1.91856e-05	0.0109887
ENSG00000163399.16	ATP1A1	-0.102856	7.19691e-05	0.0308387
ENSG00000134352.20	IL6ST	-0.103557	4.99915e-05	0.0233835
ENSG00000124783.14	SSR1	-0.108153	1.21021e-05	0.00754768
ENSG00000147872.10	PLIN2	-0.109534	5.70418e-05	0.0262439
ENSG00000099250.18	NRP1	-0.113166	2.00045e-05	0.0112285
ENSG00000134294.14	SLC38A2	-0.119961	9.79839e-08	0.000105766
ENSG00000085662.14	AKR1B1	-0.124501	7.7943e-07	0.000683584
ENSG00000096070.19	BRPF3	-0.130057	0.000130651	0.0495503
ENSG00000122884.12	P4HA1	-0.131541	0.000107122	0.0423433
ENSG00000164171.11	ITGA2	-0.148747	6.10391e-05	0.0267666
ENSG00000108582.12	CPD	-0.15226	3.57462e-07	0.000323618
ENSG00000100234.12	TIMP3	-0.16103	1.69306e-10	4.45955e-07
ENSG00000204569.10	PPP1R10	-0.166487	3.13761e-05	0.0154486
ENSG00000204580.13	DDR1	-0.178922	3.49067e-05	0.0168906
ENSG00000140937.14	CDH11	-0.179878	7.52785e-10	1.32043e-06
ENSG00000073756.12	PTGS2	-0.191706	5.55128e-12	2.22567e-08
ENSG00000111641.12	NOP2	-0.2323	0.000101287	0.0406087
ENSG00000104419.17	NDRG1	-0.244328	4.95821e-16	2.3192e-12
ENSG00000198743.7	SLC5A3	-0.261424	1.08005e-08	1.44341e-05
ENSG00000175130.7	MARCKSL1	-0.279995	1.67695e-09	2.47703e-06
ENSG00000213949.10	ITGA1	-0.293135	5.78572e-08	6.76568e-05
ENSG00000184371.14	CSF1	-0.295069	3.88187e-19	2.72362e-15
ENSG00000049323.16	LTBP1	-0.307411	2.612e-08	3.1872e-05
ENSG00000101187.16	SLCO4A1	-0.31782	1.74791e-10	4.45955e-07
ENSG00000124766.7	SOX4	-0.332598	6.63229e-11	2.32669e-07
ENSG00000165507.9	DEPP1	-0.35071	3.92255e-06	0.00282272
ENSG00000197594.13	ENPP1	-0.381783	3.36522e-21	3.14817e-17
ENSG00000101441.4	CST4	-0.469296	2.21494e-21	3.10812e-17
ENSG00000170373.8	CST1	-0.47143	4.98963e-50	1.40034e-45
ENSG00000198840.2	MT-ND3	-0.477575	1.4768e-05	0.00901008
ENSG00000198899.2	MT-ATP6	-0.502984	9.64385e-05	0.0392253
ENSG00000261371.6	PECAM1	-0.5427	3.5702e-06	0.00276839
ENSG00000275896.6	PRSS2	-0.555094	3.47813e-17	1.95227e-13
ENSG00000198938.2	MT-CO3	-0.556298	2.2592e-05	0.0124323
ENSG00000198727.2	MT-CYB	-0.614822	1.65128e-05	0.00986023
ENSG00000255346.10	NOX5	-0.980651	1.52262e-09	2.37403e-06
ENSG00000229344.1	MTCO2P12	-1.53273	7.25228e-05	0.0308387
ENSG00000176020.9	AMIGO3	-6.4756	7.98861e-06	0.0054683

### Sheet: (b) TIS_sEV vs No_sEV
Supplementary Table S3: List of differentially expressed genes (DEGs) from RNA-seq analysis for MDA-MB-231 cells incubated for three days with (a) TIS-sEV vs Control-sEV or (b) TIS-sEV vs No sEV.
Ensembl_Gene_ID_version	GeneSymbol	log2FoldChange	pvalue	padj
ENSG00000183691.6	NOG	0.210524	7.3048e-07	0.000370249
ENSG00000100650.16	SRSF5	0.185685	0.000205517	0.026042
ENSG00000197632.9	SERPINB2	0.183176	1.32661e-05	0.00383401
ENSG00000081041.9	CXCL2	0.169519	0.000135921	0.0200937
ENSG00000137801.11	THBS1	0.148657	5.66231e-08	3.34831e-05
ENSG00000163739.5	CXCL1	0.146136	3.36882e-06	0.00149407
ENSG00000204389.10	HSPA1A	0.141276	0.000452475	0.0411636
ENSG00000163659.13	TIPARP	0.138608	1.35227e-05	0.00383401
ENSG00000023445.16	BIRC3	0.131849	0.000144557	0.0205155
ENSG00000123689.6	G0S2	0.127728	0.000100513	0.01621
ENSG00000106366.9	SERPINE1	0.119619	0.000238409	0.0272863
ENSG00000154734.16	ADAMTS1	0.119126	8.18873e-06	0.00322818
ENSG00000181634.8	TNFSF15	-0.100188	1.23751e-05	0.00383401
ENSG00000010404.18	IDS	-0.100204	0.000360443	0.0376133
ENSG00000163399.16	ATP1A1	-0.103186	6.67951e-05	0.0112852
ENSG00000034510.6	TMSB10	-0.104719	0.000426992	0.0409451
ENSG00000140937.14	CDH11	-0.107741	0.000216761	0.0265196
ENSG00000100234.12	TIMP3	-0.109189	1.4048e-05	0.00383401
ENSG00000108582.12	CPD	-0.111398	0.000189728	0.0249317
ENSG00000090339.9	ICAM1	-0.111816	0.000231075	0.0272863
ENSG00000131469.15	RPL27	-0.11373	0.000443288	0.0411636
ENSG00000205542.11	TMSB4X	-0.113928	4.88133e-05	0.00939438
ENSG00000099194.6	SCD	-0.116598	2.77406e-05	0.00703026
ENSG00000052802.13	MSMO1	-0.118423	0.000125255	0.0193219
ENSG00000163661.4	PTX3	-0.118752	5.03081e-05	0.00939438
ENSG00000110700.7	RPS13	-0.1233	6.37204e-05	0.0112852
ENSG00000134294.14	SLC38A2	-0.137684	8.7656e-10	6.22007e-07
ENSG00000243927.6	MRPS6	-0.140576	0.000299065	0.0331588
ENSG00000187193.9	MT1X	-0.148333	0.000179454	0.0244885
ENSG00000204569.10	PPP1R10	-0.162159	4.39364e-05	0.00916979
ENSG00000198743.7	SLC5A3	-0.16236	0.000378394	0.0383584
ENSG00000120738.8	EGR1	-0.166865	0.000355134	0.0376133
ENSG00000117410.14	ATP6V0B	-0.167251	0.00039684	0.0391108
ENSG00000184371.14	CSF1	-0.243623	1.49596e-13	2.65383e-10
ENSG00000197594.13	ENPP1	-0.287692	9.20327e-13	1.08844e-09
ENSG00000101441.4	CST4	-0.338224	7.46168e-12	6.61851e-09
ENSG00000170373.8	CST1	-0.408596	3.96361e-38	1.40629e-34
