## Supplemental Table 4 for "Tumour-derived extracellular vesicles within the therapy-induced senescent secretome distinctly suppress breast cancer via DKK1-mediated inflammatory response"

### Sheet: TIS-sEV vs Control-sEV
Supplementary Table S4: Mass spectrometry-based proteomic analysis of sEVs derived from TIS MDA-MB-231 cells (TIS-sEV) vs non-senescent MDA-MB-231 cells (Control-sEV)
LOG10 P-value	P-value	LOG2 FOLD CHANGE	Fold change	Accession	Gene Symbol	Gene ID	Description
3.22676	0.000593259	-2.07646	0.2	NP_064519.2	DPYSL5	56896	dihydropyrimidinase-related protein 5 [Homo sapiens]
2.1621	0.00688497	-2.04053	0.2	NP_005134.1	HP	3240	haptoglobin isoform 1 preproprotein [Homo sapiens]
2.86867	0.0013531	-1.9543	0.3	NP_003537.1	HIST1H4L	8368	histone H4 [Homo sapiens]
2.47402	0.00335723	-1.89425	0.3	NP_002130.2	RBMX	27316	RNA-binding motif protein, X chromosome isoform 1 [Homo sapiens]
2.53547	0.00291427	-1.87607	0.3	NP_116126.3	LMNB2	84823	lamin-B2 [Homo sapiens]
2.79543	0.00160164	-1.77129	0.3	NP_003510.1	HIST1H2BL	8340	histone H2B type 1-L [Homo sapiens]
2.56348	0.00273226	-1.70417	0.3	NP_066406.1	HIST1H2BB	3018	histone H2B type 1-B [Homo sapiens]
2.99388	0.0010142	-1.69876	0.3	NP_003371.2	VIM	7431	vimentin [Homo sapiens]
2.45408	0.00351497	-1.69087	0.3	NP_066409.1	HIST1H2AD	3013	histone H2A type 1-D [Homo sapiens]
3.11553	0.00076642	-1.67896	0.3	NP_254280.1	HIST3H2A	92815	histone H2A type 3 [Homo sapiens]
2.24285	0.00571682	-1.6332	0.3	NP_001121179.1	SERPINA1	5265	alpha-1-antitrypsin precursor [Homo sapiens]
2.49816	0.00317571	-1.61955	0.3	XP_011535012.1	HNRNPC	3183	PREDICTED: heterogeneous nuclear ribonucleoproteins C1/C2 isoform X1 [Homo sapiens]
2.67915	0.00209337	-1.6128	0.3	XP_011524311.1	MBP	4155	PREDICTED: Golli-MBP isoform X1 [Homo sapiens]
2.8849	0.00130348	-1.58364	0.3	NP_001116847.1	HIST2H3D	653604	histone H3.2 [Homo sapiens]
1.36956	0.0427014	-1.5719	0.3	XP_006719119.1	A2M	2	PREDICTED: alpha-2-macroglobulin isoform X1 [Homo sapiens]
3.12614	0.000747932	-1.56022	0.3	NP_001292204.1	AGRN	375790	agrin isoform 1 precursor [Homo sapiens]
2.39354	0.00404072	-1.54717	0.3	NP_778225.1	HIST3H2BB	128312	histone H2B type 3-B [Homo sapiens]
2.16149	0.00689465	-1.50954	0.4	NP_005312.1	HIST1H1E	3008	histone H1.4 [Homo sapiens]
2.56582	0.00271756	-1.45774	0.4	NP_001186883.1	ACTG1	71	actin, cytoplasmic 2 [Homo sapiens]
2.0754	0.00840629	-1.41793	0.4	XP_016862579.1	TF	7018	PREDICTED: serotransferrin isoform X1 [Homo sapiens]
2.15265	0.00703631	-1.38447	0.4	NP_005309.1	H1F0	3005	histone H1.0 [Homo sapiens]
2.11719	0.00763497	-1.3622	0.4	NP_001290203.1	ACLY	47	ATP-citrate synthase isoform 3 [Homo sapiens]
3.26828	0.000539157	-1.32549	0.4	NP_006563.2	GNA13	10672	guanine nucleotide-binding protein subunit alpha-13 isoform 1 [Homo sapiens]
2.06968	0.00851761	-1.32289	0.4	NP_036425.1	PXDN	7837	peroxidasin homolog precursor [Homo sapiens]
1.38966	0.0407702	-1.29011	0.4	NP_114032.2	HNRNPU	3192	heterogeneous nuclear ribonucleoprotein U isoform a [Homo sapiens]
3.74425	0.000180197	-1.25973	0.4	NP_859047.1	PRDX1	5052	peroxiredoxin-1 [Homo sapiens]
2.2027	0.0062705	-1.25479	0.4	NP_008855.1	SRSF1	6426	serine/arginine-rich splicing factor 1 isoform 1 [Homo sapiens]
1.52074	0.030148	-1.24793	0.4	NP_001005386.1	ACTR2	10097	actin-related protein 2 isoform a [Homo sapiens]
3.03096	0.000931195	-1.24606	0.4	NP_006079.1	TUBB4B	10383	tubulin beta-4B chain [Homo sapiens]
2.68998	0.00204182	-1.21782	0.4	XP_006723859.1	LAMA5	3911	PREDICTED: laminin subunit alpha-5 isoform X1 [Homo sapiens]
1.70233	0.0198459	-1.21386	0.4	NP_919223.1	HNRNPA3	220988	heterogeneous nuclear ribonucleoprotein A3 [Homo sapiens]
2.60758	0.00246844	-1.21034	0.4	NP_078932.2	COLGALT1	79709	procollagen galactosyltransferase 1 precursor [Homo sapiens]
1.43679	0.0365774	-1.13974	0.5	NP_004584.1	TRA2B	6434	transformer-2 protein homolog beta isoform 1 [Homo sapiens]
3.25992	0.000549646	-1.13967	0.5	NP_002296.1	LGALS1	3956	galectin-1 [Homo sapiens]
2.09602	0.00801639	-1.09836	0.5	NP_150091.2	PSIP1	11168	PC4 and SFRS1-interacting protein isoform 2 [Homo sapiens]
1.41871	0.0381324	-1.07339	0.5	NP_000055.2	C3	718	complement C3 preproprotein [Homo sapiens]
2.32696	0.00471025	-1.06252	0.5	NP_003237.2	THBS1	7057	thrombospondin-1 precursor [Homo sapiens]
1.63332	0.0232638	-1.03491	0.5	NP_001310911.1	CTNNA1	1495	catenin alpha-1 isoform 1 [Homo sapiens]
2.87074	0.00134666	-1.00633	0.5	NP_009104.2	PRSS23	11098	serine protease 23 isoform a [Homo sapiens]
2.34778	0.00448976	-0.944801	0.5	NP_002207.2	ITIH2	3698	inter-alpha-trypsin inhibitor heavy chain H2 precursor [Homo sapiens]
2.68153	0.00208196	-0.918114	0.5	NP_002309.1	LOXL2	4017	lysyl oxidase homolog 2 precursor [Homo sapiens]
1.4894	0.032404	-0.910211	0.5	XP_005249419.1	VARS	7407	PREDICTED: valine--tRNA ligase isoform X1 [Homo sapiens]
1.31808	0.0480746	-0.890999	0.5	NP_002783.1	PSMA7	5688	proteasome subunit alpha type-7 [Homo sapiens]
1.65769	0.0219941	-0.843033	0.6	NP_000184.1	SHH	6469	sonic hedgehog protein isoform 1 preproprotein [Homo sapiens]
3.46939	0.000339318	-0.83689	0.6	XP_016872584.1	HYOU1	10525	PREDICTED: hypoxia up-regulated protein 1 isoform X1 [Homo sapiens]
3.27556	0.000530198	-0.832518	0.6	XP_016882687.1	UBA52	7311	PREDICTED: ubiquitin-60S ribosomal protein L40 isoform X1 [Homo sapiens]
1.44316	0.0360449	-0.79614	0.6	NP_004090.4	STOM	2040	erythrocyte band 7 integral membrane protein isoform a [Homo sapiens]
3.06633	0.00085836	-0.792217	0.6	NP_733821.1	LMNA	4000	lamin isoform A [Homo sapiens]
1.57575	0.0265611	-0.7909	0.6	NP_002860.2	RAB6A	5870	ras-related protein Rab-6A isoform a [Homo sapiens]
2.17809	0.00663606	-0.790585	0.6	NP_002380.3	CD46	4179	membrane cofactor protein isoform 1 precursor [Homo sapiens]
1.8847	0.0130407	-0.781547	0.6	NP_005947.3	MTHFD1	4522	C-1-tetrahydrofolate synthase, cytoplasmic [Homo sapiens]
1.4582	0.0348175	-0.772318	0.6	NP_003119.2	SPTBN1	6711	spectrin beta chain, non-erythrocytic 1 isoform 1 [Homo sapiens]
1.81472	0.0153209	-0.763919	0.6	NP_065145.2	CHMP1B	57132	charged multivesicular body protein 1b [Homo sapiens]
2.72375	0.00188908	-0.752367	0.6	NP_055321.1	TOR1B	27348	torsin-1B isoform 1 precursor [Homo sapiens]
1.85183	0.0140659	-0.730004	0.6	NP_000349.1	TGFBI	7045	transforming growth factor-beta-induced protein ig-h3 precursor [Homo sapiens]
1.77847	0.0166544	-0.723594	0.6	NP_006100.2	PRMT5	10419	protein arginine N-methyltransferase 5 isoform a [Homo sapiens]
2.42563	0.0037529	-0.704562	0.6	XP_016883528.1	YWHAB	7529	PREDICTED: 14-3-3 protein beta/alpha isoform X1 [Homo sapiens]
2.01235	0.00971956	-0.701928	0.6	NP_001258708.1	PSMD6	9861	26S proteasome non-ATPase regulatory subunit 6 isoform 1 [Homo sapiens]
1.36202	0.0434495	-0.681212	0.6	NP_001121699.1	GNE	10020	bifunctional UDP-N-acetylglucosamine 2-epimerase/N-acetylmannosamine kinase isoform 1 [Homo sapiens]
2.01051	0.00976084	-0.676377	0.6	NP_071447.1	TINAGL1	64129	tubulointerstitial nephritis antigen-like isoform 1 precursor [Homo sapiens]
2.08273	0.0082655	-0.672304	0.6	NP_789839.1	PSME3	10197	proteasome activator complex subunit 3 isoform 2 [Homo sapiens]
1.84143	0.0144068	-0.663991	0.6	NP_004095.4	FASN	2194	fatty acid synthase [Homo sapiens]
2.87351	0.0013381	-0.651571	0.6	NP_000966.2	RPL11	6135	60S ribosomal protein L11 isoform 1 [Homo sapiens]
1.78812	0.0162884	-0.651404	0.6	NP_006817.1	YWHAQ	10971	14-3-3 protein theta [Homo sapiens]
1.36991	0.0426666	-0.650483	0.6	NP_004125.3	HSPA9	3313	stress-70 protein, mitochondrial precursor [Homo sapiens]
2.04564	0.00900237	-0.647196	0.6	NP_542380.1	APEX1	328	DNA-(apurinic or apyrimidinic site) lyase [Homo sapiens]
1.79632	0.0159837	-0.6418	0.6	NP_001269374.1	EHD1	10938	EH domain-containing protein 1 isoform 2 [Homo sapiens]
3.51652	0.000304423	-0.635209	0.6	NP_001291217.1	RPSA	3921	40S ribosomal protein SA isoform 2 [Homo sapiens]
1.55506	0.0278574	-0.630373	0.6	NP_001675.3	ATP2B4	493	plasma membrane calcium-transporting ATPase 4 isoform 4b [Homo sapiens]
3.20907	0.000617921	2.43778	5.4	NP_003970.1	GPRC5A	9052	retinoic acid-induced protein 3 [Homo sapiens]
2.63631	0.00231041	2.15036	4.4	NP_000997.1	RPS3A	6189	40S ribosomal protein S3a isoform 1 [Homo sapiens]
1.87358	0.0133789	1.99976	4	NP_004682.2	ATP6V0D1	9114	V-type proton ATPase subunit d 1 [Homo sapiens]
2.6477	0.0022506	1.74852	3.4	NP_002201.1	ITGAV	3685	integrin alpha-V isoform 1 preproprotein [Homo sapiens]
2.55205	0.00280514	1.72952	3.3	NP_003704.3	PLPP3	8613	phospholipid phosphatase 3 [Homo sapiens]
2.49065	0.00323109	1.70457	3.3	XP_005253288.1	CD44	960	PREDICTED: CD44 antigen isoform X1 [Homo sapiens]
2.83793	0.00145236	1.70296	3.3	XP_006717090.1	SLC44A1	23446	PREDICTED: choline transporter-like protein 1 isoform X1 [Homo sapiens]
3.19689	0.000635495	1.69062	3.2	NP_004628.4	RAB7A	7879	ras-related protein Rab-7a [Homo sapiens]
2.54172	0.00287262	1.68622	3.2	NP_001265319.1	SLC38A1	81539	sodium-coupled neutral amino acid transporter 1 isoform 2 [Homo sapiens]
2.68827	0.00204991	1.52302	2.9	NP_002936.1	RPA1	6117	replication protein A 70 kDa DNA-binding subunit [Homo sapiens]
2.09737	0.00799147	1.48639	2.8	NP_006746.1	TALDO1	6888	transaldolase [Homo sapiens]
1.57839	0.0264002	1.43376	2.7	XP_005258334.1	NPC1	4864	PREDICTED: Niemann-Pick C1 protein isoform X1 [Homo sapiens]
1.41574	0.0383937	1.41274	2.7	XP_006717383.1	ARRDC1	92714	PREDICTED: arrestin domain-containing protein 1 isoform X1 [Homo sapiens]
2.0819	0.00828141	1.40942	2.7	NP_002995.1	SECTM1	6398	secreted and transmembrane protein 1 precursor [Homo sapiens]
1.3091	0.0490793	1.40701	2.7	NP_001091868.1	COPA	1314	coatomer subunit alpha isoform 1 [Homo sapiens]
1.64007	0.0229049	1.32779	2.5	NP_001129676.1	RCC2	55920	protein RCC2 [Homo sapiens]
2.5444	0.00285496	1.29813	2.5	NP_112553.1	HNRNPK	3190	heterogeneous nuclear ribonucleoprotein K isoform a [Homo sapiens]
2.42455	0.00376224	1.29429	2.5	NP_001010.2	RPS15A	6210	40S ribosomal protein S15a [Homo sapiens]
1.65884	0.0219363	1.29356	2.5	XP_011513841.1	VOPP1	81552	PREDICTED: vesicular, overexpressed in cancer, prosurvival protein 1 isoform X1 [Homo sapiens]
2.88348	0.00130774	1.27366	2.4	NP_002796.4	PSMC5	5705	26S protease regulatory subunit 8 isoform 1 [Homo sapiens]
1.80419	0.0156966	1.26709	2.4	XP_005258803.1	CHMP2A	27243	PREDICTED: charged multivesicular body protein 2a isoform X1 [Homo sapiens]
1.36554	0.043098	1.21519	2.3	NP_005393.2	RALA	5898	ras-related protein Ral-A precursor [Homo sapiens]
2.97532	0.00105846	1.18682	2.3	XP_016877512.1	CYFIP1	23191	PREDICTED: cytoplasmic FMR1-interacting protein 1 isoform X1 [Homo sapiens]
2.22301	0.00598399	1.15733	2.2	NP_001349.2	DHX15	1665	pre-mRNA-splicing factor ATP-dependent RNA helicase DHX15 [Homo sapiens]
1.77481	0.0167953	1.12574	2.2	NP_005233.3	F2RL1	2150	proteinase-activated receptor 2 precursor [Homo sapiens]
2.22747	0.00592286	1.11555	2.2	NP_002115.2	HLA-DRB1	3123	major histocompatibility complex, class II, DR beta 1 precursor [Homo sapiens]
1.73209	0.0185314	1.10056	2.1	NP_001276675.1	GAPDH	2597	glyceraldehyde-3-phosphate dehydrogenase isoform 1 [Homo sapiens]
2.44467	0.00359199	1.05923	2.1	c114 REF_HEVBR
3.34881	0.000447908	1.0579	2.1	NP_001172112.1	VAMP7	6845	vesicle-associated membrane protein 7 isoform 3 [Homo sapiens]
2.16848	0.00678457	1.0457	2.1	XP_016882433.1	TRMT1	55621	PREDICTED: tRNA (guanine(26)-N(2))-dimethyltransferase isoform X1 [Homo sapiens]
1.53825	0.0289565	1.0366	2.1	NP_005619.1	SLC1A5	6510	neutral amino acid transporter B(0) isoform 1 [Homo sapiens]
1.74407	0.0180272	1.03494	2	NP_005689.2	SCAMP3	10067	secretory carrier-associated membrane protein 3 isoform 1 [Homo sapiens]
3.12233	0.000754525	0.994266	2	NP_006422.1	CCT2	10576	T-complex protein 1 subunit beta isoform 1 [Homo sapiens]
2.24817	0.00564711	0.986447	2	XP_011511565.1	GMPS	8833	PREDICTED: GMP synthase [glutamine-hydrolyzing] isoform X1 [Homo sapiens]
2.28637	0.0051717	0.976759	2	XP_016868887.1	EIF3E	3646	PREDICTED: eukaryotic translation initiation factor 3 subunit E isoform X1 [Homo sapiens]
2.35852	0.00438001	0.950906	1.9	XP_011517227.1	FAM129B	64855	PREDICTED: niban-like protein 1 isoform X2 [Homo sapiens]
1.36286	0.0433649	0.945495	1.9	c001 ALBU_BOVIN
1.95004	0.0112192	0.94274	1.9	NP_002878.2	RARS	5917	arginine--tRNA ligase, cytoplasmic [Homo sapiens]
2.30353	0.00497127	0.931352	1.9	NP_055363.1	TMOD2	29767	tropomodulin-2 isoform a [Homo sapiens]
3.1937	0.000640175	0.928464	1.9	XP_016880861.1	NPEPPS	9520	PREDICTED: puromycin-sensitive aminopeptidase isoform X1 [Homo sapiens]
1.60913	0.0245964	0.921093	1.9	NP_002195.1	ITGA3	3675	integrin alpha-3 preproprotein [Homo sapiens]
2.65952	0.00219019	0.920579	1.9	NP_005715.1	TSPAN3	10099	tetraspanin-3 isoform 1 [Homo sapiens]
2.06216	0.00866639	0.885302	1.8	NP_001120697.1	CD59	966	CD59 glycoprotein preproprotein [Homo sapiens]
1.49572	0.0319359	0.874987	1.8	NP_036374.1	DKK1	22943	dickkopf-related protein 1 precursor [Homo sapiens]
1.33835	0.0458823	0.830409	1.8	XP_016855426.1	GGT2	728441	PREDICTED: inactive gamma-glutamyltranspeptidase 2 isoform X12 [Homo sapiens]
2.27251	0.00533933	0.829804	1.8	XP_011541100.1	HSPA8	3312	PREDICTED: heat shock cognate 71 kDa protein isoform X1 [Homo sapiens]
2.03878	0.00914577	0.817053	1.8	NP_057078.1	ATP6V1D	51382	V-type proton ATPase subunit D [Homo sapiens]
1.76271	0.0172698	0.815317	1.8	NP_004512.1	KIF5B	3799	kinesin-1 heavy chain [Homo sapiens]
2.37829	0.00418516	0.813997	1.8	NP_005702.3	EDIL3	10085	EGF-like repeat and discoidin I-like domain-containing protein 3 isoform 1 precursor [Homo sapiens]
1.33852	0.0458645	0.805255	1.7	NP_005553.2	LAMC2	3918	laminin subunit gamma-2 isoform a precursor [Homo sapiens]
2.04555	0.00900436	0.798163	1.7	NP_006507.2	SLC2A1	6513	solute carrier family 2, facilitated glucose transporter member 1 [Homo sapiens]
1.99135	0.0102013	0.794094	1.7	NP_002194.2	ITGA2	3673	integrin alpha-2 precursor [Homo sapiens]
1.44927	0.0355409	0.790705	1.7	NP_001265135.1	SLC43A3	29015	solute carrier family 43 member 3 isoform 2 [Homo sapiens]
1.32966	0.0468106	0.783916	1.7	NP_001002858.1	ANXA2	302	annexin A2 isoform 1 [Homo sapiens]
2.19335	0.00640688	0.773337	1.7	XP_011515093.1	NDRG1	10397	PREDICTED: protein NDRG1 isoform X1 [Homo sapiens]
1.48566	0.0326847	0.761429	1.7	XP_016869216.1	SDCBP	6386	PREDICTED: syntenin-1 isoform X1 [Homo sapiens]
1.50807	0.0310405	0.74948	1.7	NP_037506.2	PDCD6IP	10015	programmed cell death 6-interacting protein isoform 1 [Homo sapiens]
2.22396	0.00597094	0.737412	1.7	XP_005258007.1	FLOT2	2319	PREDICTED: flotillin-2 isoform X1 [Homo sapiens]
1.73923	0.0182291	0.73218	1.7	NP_001257905.1	IST1	9798	IST1 homolog isoform c [Homo sapiens]
1.32879	0.0469039	0.729405	1.7	NP_001306045.1	DNPEP	23549	aspartyl aminopeptidase isoform a [Homo sapiens]
1.48829	0.0324872	0.716501	1.6	NP_006351.2	EIF3M	10480	eukaryotic translation initiation factor 3 subunit M isoform 1 [Homo sapiens]
1.32192	0.0476516	0.712152	1.6	NP_005611.1	S100A11	6282	protein S100-A11 [Homo sapiens]
1.75544	0.0175615	0.70801	1.6	NP_002202.2	ITGB1	3688	integrin beta-1 isoform 1A precursor [Homo sapiens]
1.34865	0.0448074	0.701591	1.6	XP_016869894.1	LPAR1	1902	PREDICTED: lysophosphatidic acid receptor 1 isoform X1 [Homo sapiens]
1.52555	0.0298164	0.689337	1.6	NP_002517.1	NT5E	4907	5'-nucleotidase isoform 1 preproprotein [Homo sapiens]
2.16496	0.00683981	0.678082	1.6	NP_116258.2	NUDCD1	84955	nudC domain-containing protein 1 isoform 1 [Homo sapiens]
3.70622	0.000196687	0.676339	1.6	NP_001193725.1	PKM	5315	pyruvate kinase PKM isoform c [Homo sapiens]
1.64331	0.0227349	0.675775	1.6	NP_001900.1	CTSD	1509	cathepsin D preproprotein [Homo sapiens]
2.35898	0.00437543	0.664967	1.6	NP_002759.2	CHMP1A	5119	charged multivesicular body protein 1a isoform 2 [Homo sapiens]
1.29024	0.051258	0.655461	1.6	NP_002817.2	QSOX1	5768	sulfhydryl oxidase 1 isoform a precursor [Homo sapiens]
3.21718	0.000606489	0.64386	1.6	XP_016881278.1	ATP5A1	498	PREDICTED: ATP synthase subunit alpha, mitochondrial isoform X1 [Homo sapiens]
2.36498	0.00431535	0.63457	1.6	NP_065806.1	SERINC1	57515	serine incorporator 1 precursor [Homo sapiens]
1.60175	0.0250178	0.621041	1.5	NP_001952.1	EEF2	1938	elongation factor 2 [Homo sapiens]
2.66343	0.00217055	0.615705	1.5	XP_016855559.1	CAP1	10487	PREDICTED: adenylyl cyclase-associated protein 1 isoform X1 [Homo sapiens]
4.40714	3.92e-05	0.609552	1.5	XP_005275388.1	HLA-A	3105	PREDICTED: HLA class I histocompatibility antigen, A-1 alpha chain isoform X2 [Homo sapiens]
1.88044	0.0131692	0.599826	1.5	NP_005106.2	MVP	9961	major vault protein isoform 1 [Homo sapiens]
2.66413	0.00216706	0.590215	1.5	NP_001247435.1	RPS3	6188	40S ribosomal protein S3 isoform 2 [Homo sapiens]
1.53456	0.029204	0.589087	1.5	NP_001419.1	ENO1	2023	alpha-enolase isoform 1 [Homo sapiens]
1.75393	0.0176226	0.587196	1.5	XP_006713535.1	TFG	10342	PREDICTED: protein TFG isoform X1 [Homo sapiens]
1.37598	0.0420749	0.553491	1.5	NP_510966.1	ADGRE5	976	CD97 antigen isoform 1 preproprotein [Homo sapiens]
1.28394	0.0520068	0.544308	1.5	NP_006283.1	TSG101	7251	tumor susceptibility gene 101 protein [Homo sapiens]
1.56144	0.0274514	0.542721	1.5	NP_938018.1	SLC37A2	219855	sugar phosphate exchanger 2 isoform 1 [Homo sapiens]
1.92498	0.0118855	0.538329	1.5	XP_005260054.1	SLC44A2	57153	PREDICTED: choline transporter-like protein 2 isoform X1 [Homo sapiens]
