## Supplemental Table 5 for "Tumour-derived extracellular vesicles within the therapy-induced senescent secretome distinctly suppress breast cancer via DKK1-mediated inflammatory response"

### Sheet: Antibodies
Supplementary Table S5. List of antibodies
No.	Antigen	Antibody name	Catalogue number	Company
1	β-Actin	β-Actin (C4) Mouse mAb	sc-47778	Santa Cruz Biotechnology
2	Cyclin B1	cyclin B1 (H-433) Rabbit pAb	sc-752	Santa Cruz Biotechnology
3	p-HH3 (Ser10)	Phospho-Histone H3 (Ser10) Rabbit pAb	sc-8656-R	Santa Cruz Biotechnology
4	BubR1	BubR1 Mouse mAb	612503	BD Biosciences
5	p-HH3(Ser10)- FITC	Phospho-Histone H3 (Ser10) Rabbit pAb (Alexa Fluor® 488 Conjugate)	#9708	Cell Signaling Technology
6	LaminB1	Lamin B1 Rabbit pAb	ab16048	Abcam
7	p-pRb (Ser780)	Phospho-pRb (Ser780) Rabbit pAb	#9307	Cell Signaling Technology
8	pRb	pRB (4H1) Mouse mAb	#9309	Cell Signaling Technology
9	P21	p21 Waf1/Cip1 (12D1) Rabbit mAb	#2947	Cell Signaling Technology
10	p-P53	Phospho-p53 (Ser15) Antibody, Rabbit pAb	9284S	Cell Signaling Technology
11	p53	p53 (DO-1) Mouse mAb	sc-126	Santa Cruz Biotechnology
12	γ-H2AX	Phospho-Histone H2A.X (Ser139) Rabbit pAb	#2577	Cell Signaling Technology
13	Ki67	Ki-67 (D3B5)	9129S	Cell Signaling Technology
14	NF-κB-p65	NF-κB p65 (D14E12) XP	8242S	Cell Signaling Technology
15	NKG2D	Anti-NKG2D antibody	ab203353	Abcam
16	Alix	Anti-Alix Antibody (1A12)	sc-53540	Santa Cruz Biotechnology
17	TSG101	Anti-tsg 101 Antibody (C-2)	sc-7964	Santa Cruz Biotechnology
18	Calnexin	HSP60 monoclonal antibody (LK-1)	ADI-SPA-806-D	Enzo
19	CD81	Anti-CD81 Antibody (B-11)	sc-166029	Santa Cruz Biotechnology
20	DKK1	DKK1 Antibody	4687S	Cell Signaling Technology
21	β-catenin	Anti-beta Catenin antibody	ab16051	Abcam
22	p-NF-κB-p65	Phospho-NF-kappa-B p65 (Ser536), Rabbit pAb	3031S	Cell Signaling Technology
23	Ikkγ	IKKγ Antibody	#2685	Cell Signaling Technology
24	IkBα	Anti-IKB alpha antibody	ab7217	Abcam
25	p-IkBα	Phospho-IκBα (Ser32/36) (5A5), Mouse mAb	9246L	Cell Signaling Technology
26	LaminA/C	Anti-Lamin A + Lamin C antibody [131C3]	ab8984	Abcam
27	CD45	CD45 Monoclonal Antibody (30-F11), Alexa Fluor 700	56-0451-82	EBIOSCIENCE
28	CD11b	FITC anti-mouse/human CD11b Antibody	101206	BIOLEGEND
29	CD86	APC anti-mouse CD86 Antibody	105011	BIOLEGEND
30	CD206	PE/Cyanine7 anti-mouse CD206 (MMR) Antibody	141719	BIOLEGEND
31	MHC CLASS II	MHC CLASS II-APC ALEXA-eFLOUR 780	47-5321-80	EBIOSCIENCE
32	LY-6G	PE anti-mouse Ly-6G Antibody	127608	BIOLEGEND
33	F4/80	F4/80 Monoclonal Antibody (BM8), Pacific Blue™	MF48028	INVITROGEN
34	CD11c	CD11c Monoclonal Antibody (3.9), PE-eFluor 610	61-0114-82	EBIOSCIENCE
35	LIVE/DEAD	Fixable Viability Dye eFluor™ 506	65-0866-14	EBIOSCIENCE
36	F4/80	PE/Cyanine7 anti-mouse F4/80 Antibody	123114	BIOLEGEND
37	CD278	BD Pharmingen™ Alexa Fluor® 647 Rat Anti-Mouse CD278	563469	BD Biosciences
38	CD8a	BD Horizon™ BV421 Rat Anti-Mouse CD8a	563898	BD Biosciences
39	CD45	BD Horizon™ BV711 Rat Anti-Mouse CD45	563709	BD Biosciences
40	CD279	BD Horizon™ PE-CF594 Hamster Anti-Mouse CD279 (PD-1)	562523	BD Biosciences
41	FOXP3	BD Pharmingen™ PerCP-Cy™5.5 Rat Anti-Mouse Foxp3	563902	BD Biosciences
42	CD3e	BD Horizon™ BUV395 Hamster Anti-Mouse CD3e	563565	BD Biosciences
43	CD4	Alexa Fluor® 488 anti-mouse CD4 Antibody	100425	BIOLEGEND
44	CD25	PE anti-mouse CD25 Antibody	102007	BIOLEGEND
45	LIVE/DEAD	LIVE/DEAD™ Fixable Near-IR	610119	INVITROGEN
46	Rabbit IgG	Donkey anti-Rabbit IgG-HRP	NA934	GE Health care life sciences
47	Mouse IgG	Sheep anti-Mouse IgG-HRP	NA931	GE Health care life sciences
48	Mouse IgG	Goat anti-Mouse IgG-Alexa Fluor 488	A-11001	Invitrogen
49	Mouse IgG	Goat anti-Mouse IgG-Alexa Fluor 594	A-11005	Invitrogen
50	Rabbit IgG	Goat anti-Rabbit IgG-Alexa Fluor 488	A-11008	Invitrogen
51	Rabbit IgG	Goat anti-Rabbit IgG-Alexa Fluor 594	A-11012	Invitrogen

### Sheet: Chemicals
Supplementary Table S5. List of chemicals
No.	Chemical	Catalogue number	Company
1	DMSO	D8418-100ML	Sigma
2	Thymidine	T1895-25G	Sigma
3	Nocodazole (Noc)	N3000	US Biological
4	Paclitaxel (PTX)	P1792A	US Biological
5	Propidium Iodide	P4170	Sigma
6	Gallocyanine	ab145230	Abcam
7	GW4869	6823-69-4	Sigma
8	2’,7’–dichlorofluorescin diacetate	ab113851	Abcam
9	NAC	A9165	Sigma
10	VivoGlo™ Luciferin	P1043	Promega

### Sheet: Primers
Supplementary Table S5. List of primer sequences.
No.	Gene	Sequence (5' to 3')
1	FZD1	Forward: TCAAACACGTGCAAAAGAGC
		Reverse: GGACCAGGCCAGTAAACTCA
2	FZD7	Forward: CCCGTTGGTTGTTAATTTGG
		Reverse: CCTCTGGCTTAACGGTGTGT
3	SHH	Forward: CAAAGCGTTCAACTTGTCCTTA
		Reverse: GTGGCCGAGAAGACCCTA
4	WNT7B	Forward: AAGCTCGGAGCACTGTCATC
		Reverse: ACTGGTACTGGCACTCGTTG
5	GATA6	Forward: GTGCCCAGACCACTTGCTAT
		Reverse: TGGAATTATTGCTATTACCAGAGC
6	ENPP1	Forward: TTGGACCCTCAGTGGCAACTTG
		Reverse: TGCCATGCTTGAATCCAGGTCC
7	SOX4	Forward: GACATGCACAACGCCGAGATCT
		Reverse: GTAGTCAGCCATGTGCTTGAGG
8	CDH11	Forward: TGGCAGCAAGTATCCAATGG
		Reverse: TTTGGTTACGTGGTAGGCAC
9	SOD2	Forward: ATGTTGAGCCGGGCAGTGTG
		Reverse: GTGCAGCTGCATGATCTGCG
10	AXIN2	Forward: CAACACCAGGCGGAACGAA
		Reverse: GCCCAATAAGGAGTGTAAGGACT
11	CCND1	Forward: TCTACACCGACAACTCCATCCG
		Reverse: TCTGGCATTTTGGAGAGGAAGTG
12	CSF1	Forward: GCTGTTGTTGGTCTGTCTC
		Reverse: CATGCTCTTCATAATCCTTG
13	CSF2	Forward: AGCCACTACAAGCAGCAC
		Reverse: ACAAGCAGAAAGTCCTTCAG
14	CCN1	Forward: GTGACGAGGATAGTATCAAGGACC
		Reverse: CTCCATTCCAAAAACAGGGAGC
15	CXCL1	Forward: GCCAGTGCTTGCAGACCCT
		Reverse: GGCTATGACTTCGGTTTGGG
16	IL11	Forward: GGACCACAACCTGGATTCCCTG
		Reverse: AGTAGGTCCGCTCGCAGCCTT
17	GAPDH	Forward: GGTCGTATTGGGCGCCTGGTCACC
		Reverse: CACACCCATGACGAACATGGGGGC
18	Actin	Forward: AGAGCTACGAGCTGCCTGAC
		Reverse: AGCACTGTGTTGGCGTACAG

### Sheet: siRNA
Supplementary Table S5. List of siRNA sequences.
No.	siRNA	Sequence (Sense)	Sequence (Antisense)
1	siDKK1	GCUUCACACUUGUCAGAGAtt	UCUCUGACAAGUGUGAAGCct
